# Quantifying Somatic Mutation Burden: An Assay Validation Framework and Implementation in SomaticCODEC

**DOI:** 10.64898/2026.04.30.722079

**Authors:** Joshua N. Johnstone, James Phie, Cameron Fraser

## Abstract

Validation of somatic mutation burden assays is fundamentally constrained by the absence of a robust ground truth, limiting the interpretability of performance metrics. To address this, we propose a framework based primarily on relative validation, complemented by a suite of secondary metrics aligned to common failure modes. We implement this approach in SomaticCODEC, a ready-to-run assay for quantifying SNV burden in primary human samples, demonstrating strong linearity across mixtures of sperm and blood samples (R^2^ = 0.91) and high intra-batch precision (CV = 3.3%). This framework provides a practical approach for validating somatic mutation burden assays without requiring a ground truth.
