## Supplementary Tables for "Quantifying Somatic Mutation Burden: An Assay Validation Framework and Implementation in SomaticCODEC"

### Sheet: Table S1 - Sentinel metrics
Metric type	Name	Description	Stage	Scope	nn_lower	nn_upper	ideal_lower	ideal_upper
Component	extracted_DNA_yield	Quantity of DNA (ng) required for library preparation & QC with Qubit and E-Gel (ng/uL concentration x uL sample)	DNA extraction	Sample	2500	Inf
Component	extracted_DNA_yield_variability	Variability in DNA extraction yield (normalised interquartile range)	DNA extraction	Batch	0	0.52	0	0.2
Component	extracted_DNA_size_pct	Percentage of fragments that fall within the expected size range following DNA extraction (>=10,000 bp)	DNA extraction	Sample	85	100	95	100
Component	ms_fragmented_DNA_yield	Quantity of DNA (ng) following enzymatic fragmentation and size selection	MS library preparation	Sample	86.2	1000
Component	ms_fragmented_DNA_yield_variability	Variability in DNA quantity following fragmentation and size selection (normalised interquartile range)	MS library preparation	Batch	0	0.3	0	0.2
Component	ms_ligated_DNA_yield	Quantity of DNA (ng) following adapter ligation	MS library preparation	Sample	45	1000
Component	ms_ligated_DNA_yield_variability	Variability in DNA quantity following adapter ligation (normalised interquartile range)	MS library preparation	Batch	0	0.3	0	0.2
Component	ms_tape_station_peak	Mean length of the largest peak on a tape station report prior to sequencing	MS library preparation	Sample	280	375.5	290	310
Component	ms_tape_station_area	Integrated area of the largest peak a tape station report prior to sequencing	MS library preparation	Sample	87.9	100	100	100
Component	ms_total_reads_r1	Total raw r1 reads obtained from standard Illumina sequencing (6 samples in 3B lane of NovaSeqX)	MS sequencing	Sample	400000000	Inf	500000000	Inf
Component	ms_total_reads_r2	Total raw r2 reads obtained from standard Illumina sequencing (6 samples in 3B lane of NovaSeqX)	MS sequencing	Sample	400000000	Inf	500000000	Inf
Component	ms_raw_per_sequence_quality_r1	Peak in distribution of mean sequence quality across raw r1 reads (Phred score)	MS sequencing	Sample	35	40	39	40
Component	ms_raw_per_sequence_quality_r2	Peak in distribution of mean sequence quality across raw r2 reads (Phred score)	MS sequencing	Sample	35	40	39	40
Component	ms_raw_per_tile_quality_r1	Percentage of flow cell tiles where mean quality score at any read position is >=5 less than the global mean quality for that position	MS sequencing	Sample	0	10	0	5
Component	ms_raw_per_tile_quality_r2	Percentage of flow cell tiles where mean quality score at any read position is >=5 less than the global mean quality for that position	MS sequencing	Sample	0	10	0	5
Component	ms_raw_read_length_r1	Peak of raw read length distribution (bp)	MS sequencing	Sample	150	150	150	150
Component	ms_raw_read_length_r2	Peak of raw read length distribution (bp)	MS sequencing	Sample	150	150	150	150
Component	ms_filtered_per_base_quality_r1	Minimum of IQR lower quartiles for base quality at any position in reads (Phred score)	MS sequencing	Sample	30	40	35	40
Component	ms_filtered_per_base_quality_r2	Minimum of IQR lower quartiles for base quality at any position in reads (Phred score)	MS sequencing	Sample	30	40	35	40
Component	ms_filtered_overrepresented_sequences_r1	Percentage of filtered sequences made up by any one identical sequence	MS sequencing	Sample	0	1	0	0.1
Component	ms_filtered_overrepresented_sequences_r2	Percentage of filtered sequences made up by any one identical sequence	MS sequencing	Sample	0	1	0	0.1
Component	ms_filtered_gc_deviation_r1	Percentage of filtered reads deviating from a normal distribution for mean GC content	MS sequencing	Sample	0	30	0	20
Component	ms_filtered_gc_deviation_r2	Percentage of filtered reads deviating from a normal distribution for mean GC content	MS sequencing	Sample	0	30	0	20
Component	ms_filtered_per_base_content_diff_r1	Percentage difference in the proportion of A/T or C/G at each position in filtered reads	MS sequencing	Sample	0	20	0	10
Component	ms_filtered_per_base_content_diff_r2	Percentage difference in the proportion of A/T or C/G at each position in filtered reads	MS sequencing	Sample	0	20	0	10
Component	ms_filtered_per_base_N_content_r1	Maximum percentage of bases recorded as N at any one position in filtered reads	MS sequencing	Sample	0	10	0	5
Component	ms_filtered_per_base_N_content_r2	Maximum percentage of bases recorded as N at any one position in filtered reads	MS sequencing	Sample	0	10	0	5
Component	ms_reads_filtered_length_quality	Percentage of reads retained after length and quality filtering	MS preprocess FASTQ	Sample	70	99	85	99
Component	ms_mapped_alignment	Percentage of reads successfully mapped to the reference genome	MS alignment	Sample	90	100	95	100
Component	ms_multimapped_alignment	Percentage of reads that mapped to more than one position	MS alignment	Sample	0	10	0	5
Component	ms_duplication_rate_alignment	Fraction of mapped reads that are marked as duplicates	MS alignment	Sample	0	0.17	0	0.03
Component	ms_coverage_at_depth_threshold	Percentage of genome with depth >= min_depth value defined in config	MS alignment	Sample	21.75	100	26.1	100
Component	ms_insert_size_alignment	Median insert size (start of R1 to end of R2) as determined by alignment (bp)	MS alignment	Sample	125	175	140	160
Component	ms_germline_risk_rate	Rate of germline risk positions among callable bases	MS mask regions	Sample	0.0013	0.0025	0.0017	0.0021
Component	combined_mask_coverage	Percentage of reference genome masked by combined mask	MS mask regions	Sample	70	90	70	80
Component	ex_fragmented_DNA_yield	Quantity of DNA (ng) following enzymatic fragmentation and size selection	EX library preparation	Sample	75	1000
Component	ex_fragmented_DNA_yield_variability	Variability in DNA quantity following fragmentation and size selection (normalised interquartile range)	EX library preparation	Batch	0	0.3	0	0.2
Component	ex_fragmented_DNA_size_pct	Percentage of fragments that fall within the expected size range following fragmentation and size selection (80-250 bp)	EX library preparation	Sample	85	100	95	100
Component	ex_fragmented_DNA_size_median	Median length of fragments following fragmentation and size selection	EX library preparation	Sample	110	150	120	140
Component	ex_amplified_DNA_conc	DNA concentration (ng/ul) following amplification	EX library preparation	Sample	4.3	Inf
Component	ex_amplified_DNA_yield_variability	Variability in DNA concentration following amplification (normalised interquartile range)	EX library preparation	Batch	0	0.4	0	0.3
Component	ex_amplified_DNA_size_pct	Percentage of fragments that fall within the expected size range following amplification (450-790 bp)	EX library preparation	Sample	50	100	90	100
Component	ex_amplified_DNA_size_median	Median length of fragments following amplification	EX library preparation	Sample	440	740	530	650
Component	ex_tape_station_peak	Mean length of the largest peak on a tape station report prior to sequencing	EX library preparation	Sample	544	624	564	604
Component	ex_tape_station_area	Integrated area of the largest peak a tape station report prior to sequencing	EX library preparation	Sample	94.9	100	100	100
Component	ex_lane_raw_per_sequence_quality_r1	Peak in distribution of mean sequence quality across raw r1 reads (Phred score)	EX sequencing	Lane	35	40	39	40
Component	ex_lane_raw_per_sequence_quality_r2	Peak in distribution of mean sequence quality across raw r2 reads (Phred score)	EX sequencing	Lane	35	40	39	40
Component	ex_lane_raw_per_tile_quality_r1	Percentage of flow cell tiles where mean quality score at any read position is >=5 less than the global mean quality for that position	EX sequencing	Lane	0	10	0	5
Component	ex_lane_raw_per_tile_quality_r2	Percentage of flow cell tiles where mean quality score at any read position is >=5 less than the global mean quality for that position	EX sequencing	Lane	0	10	0	5
Component	ex_lane_raw_read_length_r1	Peak of raw read length distribution (bp)	EX sequencing	Lane	150	150	150	150
Component	ex_lane_raw_read_length_r2	Peak of raw read length distribution (bp)	EX sequencing	Lane	150	150	150	150
Component	ex_lane_raw_total_reads_r1	Total raw reads obtained from standard Illumina sequencing (1x 3B lane of NovaSeqX)	EX sequencing	Lane	2850000000	Inf	3000000000	Inf
Component	ex_lane_raw_total_reads_r2	Total raw reads obtained from standard Illumina sequencing (1x 3B lane of NovaSeqX)	EX sequencing	Lane	2850000000	Inf	3000000000	Inf
Component	ex_filtered_per_base_quality_r1	Minimum of IQR lower quartiles for base quality at any position in reads (Phred score)	EX sequencing	Sample	30	40	35	40
Component	ex_filtered_per_base_quality_r2	Minimum of IQR lower quartiles for base quality at any position in reads (Phred score)	EX sequencing	Sample	30	40	35	40
Component	ex_filtered_overrepresented_sequences_r1	Percentage of total filtered sequences made up by any one identical sequence	EX sequencing	Sample	0	1	0	0.1
Component	ex_filtered_overrepresented_sequences_r2	Percentage of total filtered sequences made up by any one identical sequence	EX sequencing	Sample	0	1	0	0.1
Component	ex_filtered_gc_deviation_r1	Percentage of filtered reads deviating from a normal distribution for mean GC content	EX sequencing	Sample	0	30	0	20
Component	ex_filtered_gc_deviation_r2	Percentage of filtered reads deviating from a normal distribution for mean GC content	EX sequencing	Sample	0	30	0	20
Component	ex_filtered_per_base_content_diff_r1	Percentage difference in the proportion of A/T or C/G at each position in filtered reads	EX sequencing	Sample	0	20	0	10
Component	ex_filtered_per_base_content_diff_r2	Percentage difference in the proportion of A/T or C/G at each position in filtered reads	EX sequencing	Sample	0	20	0	10
Component	ex_filtered_per_base_N_content_r1	Maximum percentage of bases recorded as N at any one position in filtered reads	EX sequencing	Sample	0	10	0	5
Component	ex_filtered_per_base_N_content_r2	Maximum percentage of bases recorded as N at any one position in filtered reads	EX sequencing	Sample	0	10	0	5
Component	ex_reads_lost_demux	Percentage of reads that are lost during demultiplexing (applicable only when all samples in lane are demuxed)	EX preprocess FASTQ	Lane	0	25	0	10
Component	ex_lane_demux_read_gini	Gini coefficient for inequality in the number of reads demuxed to each ex_sample	EX preprocess FASTQ	Lane	0	0.1	0	0.05
Component	ex_bases_trimmed	Percentage of bases lost during trimming	EX preprocess FASTQ	Sample	1	40	1	20
Component	ex_zero_length_reads	Reads with a length of zero after trimming (e.g. blank ligations)	EX preprocess FASTQ	Sample	0	20	0	10
Component	ex_reads_filtered_length_quality	Percentage of reads that retained after length and quality filtering	EX preprocess FASTQ	Sample	70	99	85	99
Component	ex_mapped_initial_alignment	Percentage of reads successfully mapped to reference genome, post initial alignment	EX alignment	Sample	90	100	95	100
Component	ex_multimapped_initial_alignment	Percentage of reads that mapped to more than one position, post initial alignment	EX alignment	Sample	0	10	0	5
Component	ex_properly_paired_initial_alignment	Percentage of reads properly paired, post initial alignment	EX alignment	Sample	50	100	75	100
Component	ex_insert_size_initial_alignment	Median insert size (start of R1 to end of R2) as determined by initial alignment (bp)	EX alignment	Sample	120	180	140	160
Component	ex_reads_lost_call_dsc	Percentage of reads lost during duplex consensus calling	EX create DSC	Sample	50	70	50	60
Component	ex_unique_reads_initial_alignment	Percentage of reads that are unique following initial alignment	EX create DSC	Sample	50	100	90	100
Component	ex_mapped_dsc_realignment	Percentage of reads successfully mapped to reference genome, post realignment of DSC reads	EX create DSC	Sample	99	100	99.5	100
Component	ex_multimapped_dsc_realignment	Percentage of reads that mapped to more than one position, post realignment of DSC reads	EX create DSC	Sample	0	10	0	5
Component	ex_reads_filtered_MAPQ	Percentage of reads lost to MAPQ filter, post realignment of DSC reads	EX create DSC	Sample	0	15	0	5
Component	ex_median_duplex_depth	Median duplex depth of positions that are eligible for variant calling	EX create DSC	Sample	1	Inf
Component	ex_dsc_softclipping	Number of soft clipped bases for 90th percentile most softclipped reads	EX create DSC	Sample	0	0	0	0
Component	ex_high_qual_coverage	Percentage of genome with duplex depth > 0 and QUAL >= min_base_quality	EX create DSC	Sample	14.5	100	26.1	100
Component	ex_duplex_base_disagreement	Rate at which Watson and Crick complementary bases disagree	EX create DSC	Sample	0	0.012	0.0002	0.006
Component	ex_duplex_overlap	50th percentile for length of overlap between R1 and R2 in each duplex sequence	EX create DSC	Sample	69	120	82.8	120
Component	ex_variant_call_eligible_disagree_rate	Watson and Crick disagreement rate among bases eligible for somatic variant calling	EX call somatic variants	Sample	0	0.000566	0.0002	0.0003268
Component	ex_genome_call_eligible	Percentage of genome eligible for variant calling (duplex depth > 0, QUAL >= min_base_quality, unmasked)	EX call somatic variants	Sample	4	100	20	100
Component	ex_total_read_loss	Percentage of reads lost between start and end of EX pipeline	EX call somatic variants	Sample	0	95	0	80
Component	coverage_overlap_ex_ms	Percentage of all sequenced bases with MS depth >= min_depth threshold AND EX duplex depth > 0	EX call somatic variants	Sample	33	100	67	100
System	uniformity_SNV_genome_position	80th percentile for mean absolute deviation between uniform SNV distribution and actual SNV distribution for each chrom	EX call somatic variants	Sample	0	20	0	5
System	uniformity_SNV_nearest_neighbour	5th percentile for the distance between each SNV	EX call somatic variants	Sample	120	3000000	1000	1500000
System	uniformity_SNV_read_position	Maximum absolute difference between empirical and uniform cumulative distribution functions for SNV read positions	EX call somatic variants	Sample	0	0.1	0	0.05
System	cross_reactivity_recurrent_variants	Percentage of somatic SNVs that are called in >1 sample	EX call somatic variants	Batch	0	0.5	0	0
System	cross_reactivity_gnomAD_overlap	Percentage of somatic SNVs that overlap with gnomAD common variants (AF >= 0.001)	EX call somatic variants	Sample	0	10	0	2
